# Single-cell transcriptomic changes in oligodendroglial lineage cells derived from Parkinson’s disease patient-iPSCs with LRRK2-G2019S mutation

**DOI:** 10.1101/2024.07.01.601392

**Authors:** Mohammad Dehestani, Wiebke Kessler, Nasser Karmali, Wenhua Sun, Polina Volos, Stanislav Tsitkov, Ashutosh Dhingra, Salvador Rodriguez-Nieto, Julia Tietz, David Schafflick, Noémia Fernandes, Julia Fitzgerald, Ernest Fraenkel, Thomas Gasser, Nisha Mohd Rafiq, Tanja Kuhlmann, Vikas Bansal

## Abstract

Despite extensive research, the contribution of the LRRK2 p.G2019S mutation to Parkinson’s disease (PD) remains unclear. Recent findings indicate oligodendrocytes (ODCs) and their progenitors are vulnerable in PD pathogenesis. Notably, oligodendrocyte precursor cells (OPCs) exhibit high endogenous expression of *LRRK2*. We induced PD patient-iPSCs with the LRRK2 p.G2019S mutation into oligodendroglial lineages and performed single-cell RNA sequencing. Cell type composition analysis revealed an increase in OPCs, proliferating OPCs and ciliated ependymal cells in LRRK2 lines, all of which are characterized by *LRRK2* expression. Differential expression analysis revealed transcriptomic changes in several pathways, including down-regulation of genes related to myelin assembly in ODCs, semaphorin-plexin pathway in OPCs, and cilium movement in proliferating OPCs. Cell-cell communication analysis identified significant alterations in several signaling pathways including a deactivation of PSAP signaling and an activation of MIF signaling in LRRK2 lines. Additionally, we observed an overall increase in SEMA6 signaling communication in LRRK2 cell lines; however, OPCs derived from these LRRK2 lines specifically lost SEMA6 signaling due to a down-regulation of *SEMA6A* and *PLXNA2*. Pseudotemporal trajectory analysis revealed that *SHH* had significantly altered expression along the pseudotime, accompanied by higher expression levels in LRRK2 lines. We propose that dysfunctional semaphorin-plexin signaling, along with cilia movement and SHH signaling, might represent early events in PD pathology.
