## Supplementary material for "Single-cell transcriptomic changes in oligodendroglial lineage cells derived from Parkinson’s disease patient-iPSCs with LRRK2-G2019S mutation": Table S1

### Sheet: Overview
Table S1: Sample overview with meta-data.
														Metrics summary
Sequencing ID	Short ID	External ID	Mutation or Control	Barcode DZNE	PPMI ID	Sex	ICC O4+ (%) day 7	ICC MBP+ (%) day 7	ICC O4+ (%) day 21	ICC MBP+ (%) day 21	ICC O4+ (%) day 35	ICC MBP+ (%) day 35	scRNA-seq MBP+ (%)	Estimated Number of Cells	Mean Reads per Cell	Median Genes per Cell	Number of Reads	Valid Barcodes	Sequencing Saturation	Q30 Bases in Barcode	Q30 Bases in RNA Read	Q30 Bases in UMI	Reads Mapped to Genome	Reads Mapped Confidently to Genome	Reads Mapped Confidently to Intergenic Regions	Reads Mapped Confidently to Intronic Regions	Reads Mapped Confidently to Exonic Regions	Reads Mapped Confidently to Transcriptome	Reads Mapped Antisense to Gene	Fraction Reads in Cells	Total Genes Detected	Median UMI Counts per Cell	Description for scRNA-seq
S10503Nr1	Sample 1	2	LRRK2	CDI00010317	PPMI55251	male	32.2669	15.5434	37.4273	28.5412	81.9154	0.289235	31.9354	8620	23858	3060	205658778	0.908	0.15	0.945	0.912	0.938	0.967	0.892	0.049	0.346	0.497	0.598	0.241	0.75	33022	6454	Included in analysis
S10503Nr2	Sample 2	4	LRRK2	CDI00015203	PPMI56169	female	4.82038	2.82818	25.2601	16.9584	66.1657	0.209286	17.3192	5428	52621	4856	285628094	0.888	0.244	0.947	0.91	0.941	0.966	0.861	0.049	0.384	0.428	0.527	0.28	0.836	33356	12927	Included in analysis
S10503Nr3	Sample 3	12	LRRK2	CDI00009029	PPMI51971	male	6.84875	4.33523	12.5483	8.96591	46.9764	0.229631	25.4862	5665	40409	3305	228919013	0.871	0.24	0.947	0.919	0.941	0.964	0.83	0.046	0.326	0.458	0.504	0.276	0.687	32964	7026	Included in analysis
S10503Nr4	Sample 4	24	HC	CDI00000083	PPMI3411	male	59.3939	44.1852	33.6619	24.8006	87.8644	0.374348	27.0439	10072	20064	2897	202080139	0.896	0.168	0.949	0.928	0.942	0.974	0.909	0.05	0.375	0.485	0.604	0.251	0.827	33136	5892	Included in analysis
S10503Nr5	Sample 5	33	HC	CDI00007426	PPMI3452	female	3.68984	2.70164	14.5238	9.71552	54.4761	0.415071	21.698	9553	44564	4452	425724218	0.895	0.272	0.947	0.916	0.94	0.969	0.886	0.046	0.361	0.479	0.593	0.242	0.812	33902	11722	Included in analysis
S10503Nr6	Sample 6	76	HC	CDI00004030	PPMI3658	male	5.31774	3.98925	19.1702	14.4659	40.6926	0.148308	20.7926	3519	47928	5032	168657121	0.902	0.236	0.947	0.912	0.94	0.974	0.901	0.044	0.345	0.512	0.627	0.225	0.782	32435	14545	Included in analysis
S10503Nr7	Sample 7	97	HC	CDI00012813	PPMI3966	male	13.8394	10.4846	16.6385	11.5162	36.6633	0.181465	16.2599	5814	35163	4120	204438033	0.903	0.216	0.948	0.908	0.942	0.962	0.892	0.053	0.364	0.474	0.594	0.24	0.799	32625	9726	Included in analysis
S10503Nr8	Sample 8	135	LRRK2	CDI00020494	PPMI4106	male	2.9553	1.96728	7.55929	5.64519	29.8639	0.158882	3.92889	7556	12072	2250	91216795	0.936	0.155	0.949	0.916	0.942	0.958	0.902	0.054	0.419	0.428	0.586	0.256	0.818	31753	4008	Excluded in analysis
												Spearman R = 0.69, one-sided p = 0.03
