## Supplementary material for "Single-cell transcriptomic changes in oligodendroglial lineage cells derived from Parkinson’s disease patient-iPSCs with LRRK2-G2019S mutation": Table S2

### Sheet: Genotype check
Table S2: Genotype check
	PPMISI 55251	PPMISI 56169	PPMISI 51971	PPMISI 3411	PPMISI 3452	PPMISI 3658	PPMISI 3966	PPMISI 4106
S10503Nr1 (PPMISI55251)	1010	32200	27700	28900	29700	29700	27700	33200
S10503Nr2 (PPMISI56169)	33800	5160	35700	36100	38600	35600	37600	37800
S10503Nr3 (PPMISI51971)	20600	22400	832	23000	22500	22900	20800	23700
S10503Nr4 (PPMISI3411)	30300	31200	31200	1230	30100	30700	31100	31500
S10503Nr5 (PPMISI3452)	56000	58100	56200	54600	2350	53200	55500	59400
S10503Nr6 (PPMISI3658)	22900	23200	24100	22500	21900	827	21700	23500
S10503Nr7 (PPMISI3966)	28300	32600	29100	31900	30500	28800	1000	34600
S10503Nr8 (PPMISI4106)	15300	15100	15500	14800	14900	14200	15000	471
