## Supplementary material for "Single-cell transcriptomic changes in oligodendroglial lineage cells derived from Parkinson’s disease patient-iPSCs with LRRK2-G2019S mutation": Table S3

### Sheet: Broad celltype composition
Table S3: Number of cells across cell types, mutation group and samples
Broad celltype	All	Percentage	LRRK2	Percentage	HC	Percentage
iCEP	2214	6.29263	1562	4.43952	652	1.85312
iNL1	9272	26.3529	4607	13.094	4665	13.2589
iNL2	2355	6.69338	1123	3.19179	1232	3.50159
iNPC	2550	7.24761	1242	3.53001	1308	3.7176
iODC	627	1.78206	367	1.04309	260	0.738972
iOPC	2109	5.9942	1306	3.71191	803	2.28229
iPPC	3493	9.92781	1961	5.57356	1532	4.35425
iRGC	12564	35.7094	5957	16.931	6607	18.7784
Total	35184	100	18125	51.5149	17059	48.4851
Cell type percentages
SampleID	iCEP	iNL1	iNL2	iINPC	iODC	iOPC	iPOPC	iRGC	total_percentage
s1	15.14	22.97	9.5	4.29	4.29	8	11.97	23.84	100
s2	4.87	7.39	1.27	8.5	1.04	11.49	9.67	55.77	100
s3	10.36	22.76	12.31	4.7	2.64	11.7	11.29	24.24	100
s4	2.16	35.63	10.55	5.52	2.5	7.64	7.55	28.45	100
s5	3.2	34.95	4.34	9.58	1.09	1.78	8.32	36.74	100
s6	3.69	16.72	11.51	7.44	0.98	7.55	16.45	35.67	100
s7	7.93	4.45	4.7	7.78	1.01	3.75	8.51	61.87	100
s8	4.09	41.67	2.77	9.4	0.23	0.78	10.26	30.79	100
Cell type numbers
SampleID	iCEP	iNL1	iNL2	iINPC	iODC	iOPC	iPOPC	iRGC	total_count
s1	787	1194	494	223	223	416	622	1239	5198
s2	188	285	49	328	40	443	373	2151	3857
s3	357	784	424	162	91	403	389	835	3445
s4	121	1996	591	309	140	428	423	1594	5602
s5	203	2215	275	607	69	113	527	2328	6337
s6	68	308	212	137	18	139	303	657	1842
s7	260	146	154	255	33	123	279	2028	3278
s8	230	2344	156	529	13	44	577	1732	5625
