## Supplementary material for "Single-cell transcriptomic changes in oligodendroglial lineage cells derived from Parkinson’s disease patient-iPSCs with LRRK2-G2019S mutation": Table S5

### Sheet: MAGMA
Table S5: MAGMA scRNA-seq cell-type enrichment results.
Celltype	OBS_GENES	BETA	BETA_STD	SE	P	level	Method	GCOV_FILE	CONTROL	CONTROL_label	log10p	genesOutCOND	EnrichmentMode	P.adjust	log10P.adjust
iCEP	16385	-0.00074784	-0.0082577	0.00073898	0.84422	1	MAGMA	resultsForSmr_filtered_V2.tab.10UP.1.5DOWN.level1.MainRun.gsa.out	BASELINE	BASELINE	-0.0735444	NA	Linear	0.9068	-0.0424885
iINPC	16385	3.4471e-05	0.0003815	0.0007251	0.48104	1	MAGMA	resultsForSmr_filtered_V2.tab.10UP.1.5DOWN.level1.MainRun.gsa.out	BASELINE	BASELINE	-0.317819	NA	Linear	0.641387	-0.19288
iNL1	16385	0.00098735	0.0106	0.00075875	0.096591	1	MAGMA	resultsForSmr_filtered_V2.tab.10UP.1.5DOWN.level1.MainRun.gsa.out	BASELINE	BASELINE	-1.01506	NA	Linear	0.193182	-0.714033
iNL2	16385	0.0020693	0.023622	0.00070492	0.0016676	1	MAGMA	resultsForSmr_filtered_V2.tab.10UP.1.5DOWN.level1.MainRun.gsa.out	BASELINE	BASELINE	-2.77791	NA	Linear	0.0066704	-2.17585
iODC	16385	0.0025551	0.029368	0.00071515	0.00017717	1	MAGMA	resultsForSmr_filtered_V2.tab.10UP.1.5DOWN.level1.MainRun.gsa.out	BASELINE	BASELINE	-3.75161	NA	Linear	0.00141736	-2.84852
iOPC	16385	0.0020459	0.022343	0.00075011	0.0031952	1	MAGMA	resultsForSmr_filtered_V2.tab.10UP.1.5DOWN.level1.MainRun.gsa.out	BASELINE	BASELINE	-2.4955	NA	Linear	0.00852053	-2.06953
iPPC_	16385	0.00062016	0.0067971	0.0007348	0.19935	1	MAGMA	resultsForSmr_filtered_V2.tab.10UP.1.5DOWN.level1.MainRun.gsa.out	BASELINE	BASELINE	-0.700384	NA	Linear	0.31896	-0.496264
iRGC	16385	-0.0010026	-0.010816	0.00075876	0.9068	1	MAGMA	resultsForSmr_filtered_V2.tab.10UP.1.5DOWN.level1.MainRun.gsa.out	BASELINE	BASELINE	-0.0424885	NA	Linear	0.9068	-0.0424885
iCEP	16385	-0.0007113	-0.0078307	0.00073972	0.83186	2	MAGMA	resultsForSmr_filtered_V2.tab.10UP.1.5DOWN.level2.MainRun.gsa.out	BASELINE	BASELINE	-0.0799498	NA	Linear	0.9188	-0.036779
iINPC	16385	1.9084e-06	2.1041e-05	0.00072571	0.49895	2	MAGMA	resultsForSmr_filtered_V2.tab.10UP.1.5DOWN.level2.MainRun.gsa.out	BASELINE	BASELINE	-0.301943	NA	Linear	0.623687	-0.205033
iNL1	16385	0.0008341	0.0089754	0.00075665	0.13516	2	MAGMA	resultsForSmr_filtered_V2.tab.10UP.1.5DOWN.level2.MainRun.gsa.out	BASELINE	BASELINE	-0.869152	NA	Linear	0.27032	-0.568122
iNL2	16385	0.0019184	0.021859	0.00070679	0.003326	2	MAGMA	resultsForSmr_filtered_V2.tab.10UP.1.5DOWN.level2.MainRun.gsa.out	BASELINE	BASELINE	-2.47808	NA	Linear	0.009966	-2.00148
iODC	16385	0.0025727	0.029541	0.00071353	0.00015626	2	MAGMA	resultsForSmr_filtered_V2.tab.10UP.1.5DOWN.level2.MainRun.gsa.out	BASELINE	BASELINE	-3.80615	NA	Linear	0.0015626	-2.80615
iOPC	16385	0.002006	0.021692	0.00075594	0.0039864	2	MAGMA	resultsForSmr_filtered_V2.tab.10UP.1.5DOWN.level2.MainRun.gsa.out	BASELINE	BASELINE	-2.39942	NA	Linear	0.009966	-2.00148
iPPC_0	16385	0.00031388	0.0034501	0.00073183	0.334	2	MAGMA	resultsForSmr_filtered_V2.tab.10UP.1.5DOWN.level2.MainRun.gsa.out	BASELINE	BASELINE	-0.476254	NA	Linear	0.477143	-0.321352
iPPC_1	16385	0.00041452	0.0047606	0.00069195	0.27457	2	MAGMA	resultsForSmr_filtered_V2.tab.10UP.1.5DOWN.level2.MainRun.gsa.out	BASELINE	BASELINE	-0.561347	NA	Linear	0.457617	-0.339498
iPPC_2	16385	0.0023324	0.027259	0.00069339	0.00038542	2	MAGMA	resultsForSmr_filtered_V2.tab.10UP.1.5DOWN.level2.MainRun.gsa.out	BASELINE	BASELINE	-3.41407	NA	Linear	0.0019271	-2.7151
iRGC	16385	-0.0010555	-0.011397	0.00075546	0.9188	2	MAGMA	resultsForSmr_filtered_V2.tab.10UP.1.5DOWN.level2.MainRun.gsa.out	BASELINE	BASELINE	-0.036779	NA	Linear	0.9188	-0.036779
iCEP	16385	-0.00074784	-0.0082577	0.00073898	0.84422	1	MAGMA	resultsForSmr_filtered_V2.tab.10UP.1.5DOWN.level1.MainRun.gsa.out	BASELINE	BASELINE	-0.0735444	NA	Top 10%	0.9068	-0.0424885
iINPC	16385	3.4471e-05	0.0003815	0.0007251	0.48104	1	MAGMA	resultsForSmr_filtered_V2.tab.10UP.1.5DOWN.level1.MainRun.gsa.out	BASELINE	BASELINE	-0.317819	NA	Top 10%	0.641387	-0.19288
iNL1	16385	0.00098735	0.0106	0.00075875	0.096591	1	MAGMA	resultsForSmr_filtered_V2.tab.10UP.1.5DOWN.level1.MainRun.gsa.out	BASELINE	BASELINE	-1.01506	NA	Top 10%	0.193182	-0.714033
iNL2	16385	0.0020693	0.023622	0.00070492	0.0016676	1	MAGMA	resultsForSmr_filtered_V2.tab.10UP.1.5DOWN.level1.MainRun.gsa.out	BASELINE	BASELINE	-2.77791	NA	Top 10%	0.0066704	-2.17585
iODC	16385	0.0025551	0.029368	0.00071515	0.00017717	1	MAGMA	resultsForSmr_filtered_V2.tab.10UP.1.5DOWN.level1.MainRun.gsa.out	BASELINE	BASELINE	-3.75161	NA	Top 10%	0.00141736	-2.84852
iOPC	16385	0.0020459	0.022343	0.00075011	0.0031952	1	MAGMA	resultsForSmr_filtered_V2.tab.10UP.1.5DOWN.level1.MainRun.gsa.out	BASELINE	BASELINE	-2.4955	NA	Top 10%	0.00852053	-2.06953
iPPC_	16385	0.00062016	0.0067971	0.0007348	0.19935	1	MAGMA	resultsForSmr_filtered_V2.tab.10UP.1.5DOWN.level1.MainRun.gsa.out	BASELINE	BASELINE	-0.700384	NA	Top 10%	0.31896	-0.496264
iRGC	16385	-0.0010026	-0.010816	0.00075876	0.9068	1	MAGMA	resultsForSmr_filtered_V2.tab.10UP.1.5DOWN.level1.MainRun.gsa.out	BASELINE	BASELINE	-0.0424885	NA	Top 10%	0.9068	-0.0424885
iCEP	16385	-0.0007113	-0.0078307	0.00073972	0.83186	2	MAGMA	resultsForSmr_filtered_V2.tab.10UP.1.5DOWN.level2.MainRun.gsa.out	BASELINE	BASELINE	-0.0799498	NA	Top 10%	0.9188	-0.036779
iINPC	16385	1.9084e-06	2.1041e-05	0.00072571	0.49895	2	MAGMA	resultsForSmr_filtered_V2.tab.10UP.1.5DOWN.level2.MainRun.gsa.out	BASELINE	BASELINE	-0.301943	NA	Top 10%	0.623687	-0.205033
iNL1	16385	0.0008341	0.0089754	0.00075665	0.13516	2	MAGMA	resultsForSmr_filtered_V2.tab.10UP.1.5DOWN.level2.MainRun.gsa.out	BASELINE	BASELINE	-0.869152	NA	Top 10%	0.27032	-0.568122
iNL2	16385	0.0019184	0.021859	0.00070679	0.003326	2	MAGMA	resultsForSmr_filtered_V2.tab.10UP.1.5DOWN.level2.MainRun.gsa.out	BASELINE	BASELINE	-2.47808	NA	Top 10%	0.009966	-2.00148
iODC	16385	0.0025727	0.029541	0.00071353	0.00015626	2	MAGMA	resultsForSmr_filtered_V2.tab.10UP.1.5DOWN.level2.MainRun.gsa.out	BASELINE	BASELINE	-3.80615	NA	Top 10%	0.0015626	-2.80615
iOPC	16385	0.002006	0.021692	0.00075594	0.0039864	2	MAGMA	resultsForSmr_filtered_V2.tab.10UP.1.5DOWN.level2.MainRun.gsa.out	BASELINE	BASELINE	-2.39942	NA	Top 10%	0.009966	-2.00148
iPPC_0	16385	0.00031388	0.0034501	0.00073183	0.334	2	MAGMA	resultsForSmr_filtered_V2.tab.10UP.1.5DOWN.level2.MainRun.gsa.out	BASELINE	BASELINE	-0.476254	NA	Top 10%	0.477143	-0.321352
iPPC_1	16385	0.00041452	0.0047606	0.00069195	0.27457	2	MAGMA	resultsForSmr_filtered_V2.tab.10UP.1.5DOWN.level2.MainRun.gsa.out	BASELINE	BASELINE	-0.561347	NA	Top 10%	0.457617	-0.339498
iPPC_2	16385	0.0023324	0.027259	0.00069339	0.00038542	2	MAGMA	resultsForSmr_filtered_V2.tab.10UP.1.5DOWN.level2.MainRun.gsa.out	BASELINE	BASELINE	-3.41407	NA	Top 10%	0.0019271	-2.7151
iRGC	16385	-0.0010555	-0.011397	0.00075546	0.9188	2	MAGMA	resultsForSmr_filtered_V2.tab.10UP.1.5DOWN.level2.MainRun.gsa.out	BASELINE	BASELINE	-0.036779	NA	Top 10%	0.9188	-0.036779
