## Supplementary material for "Single-cell transcriptomic changes in oligodendroglial lineage cells derived from Parkinson’s disease patient-iPSCs with LRRK2-G2019S mutation": Table S6

### Sheet: CellType comp excluding sample8
Table S6: Number of cells across cell types and mutation group
Excluding sample 8 and with subclustering
CellType	N	Percentage	LRRK2	Percentage	HC	Percentage
iCEP	1984	6.712	1332	4.50624	652	2.20576
iINPC	2021	6.83717	713	2.41212	1308	4.42505
iNL1	6928	23.4379	2263	7.65587	4665	15.782
iNL2	2199	7.43936	967	3.27142	1232	4.16794
iODC	614	2.0772	354	1.1976	260	0.879597
iOPC	2065	6.98603	1262	4.26943	803	2.7166
iPPC_0	1440	4.87161	601	2.03322	839	2.83839
iPPC_1	805	2.72337	337	1.14009	468	1.58327
iPPC_2	671	2.27004	446	1.50885	225	0.761189
iRGC	10832	36.6454	4225	14.2934	6607	22.3519
Total	29559	100	12500	42.2883	17059	57.7117
Speckle analysis results
BaselineProp.clusters	BaselineProp.Freq	PropMean.HC	PropMean.LRRK2	PropRatio	Tstatistic	P.Value	FDR
iPPC_2	0.0227004	0.0151107	0.0358517	0.421478	-2.30631	0.031141	0.223674
iCEP	0.06712	0.0424666	0.101258	0.419389	-2.0337	0.0545165	0.223674
iOPC	0.0698603	0.0518044	0.103956	0.49833	-1.92857	0.0671023	0.223674
iODC	0.020772	0.0139297	0.0265623	0.524414	-1.25629	0.2225	0.55625
iINPC	0.0683717	0.0757781	0.058322	1.29931	0.724886	0.476344	0.792726
iRGC	0.366454	0.406814	0.346143	1.17528	0.613515	0.545978	0.792726
iNL2	0.0743936	0.0777415	0.0769392	1.01043	0.523196	0.606982	0.792726
iPPC_1	0.0272337	0.0315526	0.0262444	1.20226	0.336523	0.739742	0.792726
iNL1	0.234379	0.229396	0.177057	1.29561	0.321236	0.751594	0.792726
iPPC_0	0.0487161	0.0554065	0.0476659	1.16239	0.266065	0.792726	0.792726

### Sheet: CellType comp Sample wise exclu
Cell type percentages
SampleID	iCEP	iNL1	iNL2	iNPC	iODC	iOPC	iPPC_0	iPPC_1	iPPC_2	iRGC	total_percentage
s1	0.151404	0.229704	0.0950366	0.0429011	0.0429011	0.0800308	0.0496345	0.0338592	0.0361678	0.238361	1
s2	0.0487425	0.0738916	0.0127042	0.0850402	0.0103708	0.114856	0.0518538	0.0155561	0.0292974	0.557687	1
s3	0.103628	0.227576	0.123077	0.0470247	0.0264151	0.116981	0.0415094	0.0293179	0.04209	0.24238	1
s4	0.0215994	0.356301	0.105498	0.0551589	0.0249911	0.0764013	0.0333809	0.0210639	0.0210639	0.284541	1
s5	0.0320341	0.349534	0.0433959	0.0957866	0.0108884	0.0178318	0.0493925	0.0282468	0.00552312	0.367366	1
s6	0.0369164	0.16721	0.115092	0.0743757	0.00977199	0.0754615	0.0808903	0.0564604	0.0271444	0.356678	1
s7	0.0793167	0.0445394	0.0469799	0.0777913	0.0100671	0.0375229	0.0579622	0.0204393	0.00671141	0.61867	1
Cell type numbers
SampleID	iCEP	iNL1	iNL2	iINPC	iODC	iOPC	iPPC_0	iPPC_1	iPPC_2	iRGC	total_count
s1	787	1194	494	223	223	416	258	176	188	1239	5198
s2	188	285	49	328	40	443	200	60	113	2151	3857
s3	357	784	424	162	91	403	143	101	145	835	3445
s4	121	1996	591	309	140	428	187	118	118	1594	5602
s5	203	2215	275	607	69	113	313	179	35	2328	6337
s6	68	308	212	137	18	139	149	104	50	657	1842
s7	260	146	154	255	33	123	190	67	22	2028	3278
