## Supplementary material for "Single-cell transcriptomic changes in oligodendroglial lineage cells derived from Parkinson’s disease patient-iPSCs with LRRK2-G2019S mutation": Table S9

### Sheet: Cell-cell communication
Table S9: Cell-cell communication
name	contribution	contribution.scaled	group	contribution.relative.1	pvalues
MIF	0	0	HC	Inf	0
TENASCIN	0	0	HC	Inf	0
ncWNT	0	0	HC	Inf	0
PDGF	0.135374	0.500072	HC	3.2	5.96046e-08
PTPRM	0.277015	0.779009	HC	2.8	0.00011928
CXCL	0.00305208	0.172654	HC	2.6	0.000488281
RELN	0.0210917	0.259143	HC	2.5	0.00143242
SEMA5	0.0400924	0.31089	HC	2.3	1.49012e-08
SLITRK	0.440541	1.21988	HC	2.1	1.0554e-11
Netrin	4.3888	33.5547	HC	1.8	1.0346e-11
L1CAM	0.00945839	0.214553	HC	1.7	0.285049
SEMA6	0.81062	4.76289	HC	1.6	9.29331e-07
CDH	4.09776	33.1168	HC	1.6	1.15389e-08
CNTN	2.04077	30.7083	HC	1.5	9.22554e-09
TAC	0.0478279	0.328931	HC	1.4	0.496094
GDF	0.455019	1.26998	HC	1.4	5.38928e-09
SLIT	3.93277	32.8979	HC	1.4	0.00437217
NOTCH	0.961876	25.7271	HC	1.3	4.36561e-06
MPZ	1.11375	28.9567	HC	1.3	7.59213e-06
NEGR	1.60299	30.2704	HC	1.3	0.000446445
CD99	2.49446	31.1462	HC	1.3	8.54372e-06
NRG	6.97683	35.5253	HC	1.2	3.56635e-10
PTPR	9.2953	36.6201	HC	1.2	7.82243e-07
PTN	18.8355	37.4959	HC	1.2	0.000323891
ADGRL	23.9304	38.3717	HC	1.2	3.31397e-06
ENHO	0.0227207	0.264237	HC	1.1	0.614255
AGRN	0.0449781	0.322416	HC	1.1	0.419708
SEMA4	0.126381	0.483453	HC	1.1	0.0431671
CLDN	0.183268	0.589342	HC	1.1	0
APP	1.01711	28.2998	HC	1.1	0.147401
MK	6.39763	35.0874	HC	1.1	0.0216807
NRXN	15.0523	37.058	HC	1.1	8.24112e-06
HH	0.0304588	0.28642	HC	1	0.742188
CD46	0.071726	0.379521	HC	1	0.0407077
SEMA3	0.443347	1.2294	HC	1	0.325096
NGL	0.760146	3.64638	HC	1	0.529474
EPHB	1.06482	28.5188	HC	1	0.040595
CypA	2.94277	31.5841	HC	1	0.153355
JAM	4.38622	33.3358	HC	1	0.183198
COLLAGEN	4.74046	34.2116	HC	1	0.428588
NCAM	19.1985	37.7149	HC	1	0.0543868
ACTIVIN	0.0167915	0.244685	HC	0.9	0.921715
EGF	0.0635368	0.362827	HC	0.9	0.536909
MAG	0.120938	0.473379	HC	0.9	0
PCDH	0.140547	0.509629	HC	0.9	0.177843
THBS	0.324807	0.889264	HC	0.9	0.179659
BMP	3.67794	32.46	HC	0.9	0.00825493
CADM	7.90229	35.9632	HC	0.9	0.454199
PROS	0.0540154	0.342643	HC	0.8	0.00164973
UNC5	0.0591012	0.353544	HC	0.8	0.105398
GAP	0.478277	1.35581	HC	0.8	0.0420714
LAMININ	5.13082	34.4305	HC	0.8	0.00226689
GRN	0.173591	0.571084	HC	0.7	4.07454e-10
FGF	0.250524	0.72244	HC	0.7	0.0707822
NECTIN	0.292494	0.813463	HC	0.7	0.000151265
EPHA	0.361219	0.982057	HC	0.7	0.000707626
FN1	0.45212	1.25975	HC	0.7	6.99488e-06
ADGRB	2.02214	30.4894	HC	0.7	8.34893e-08
FLRT	0.00969216	0.215683	HC	0.6	0.0204635
WNT	0.42815	1.17885	HC	0.6	0.00119518
TGFb	0.0829928	0.401767	HC	0.4	0.00232506
HSPG	0.0277626	0.279013	HC	0.3	0.000184342
SPP1	0.149236	0.525701	HC	0.2	2.38419e-07
PSAP	0.0287641	0.281799	HC	0	0
MIF	0.454763	1.26907	LRRK2	Inf	0
TENASCIN	0.0954367	0.42566	LRRK2	Inf	0
ncWNT	0.0867074	0.408962	LRRK2	Inf	0
PDGF	0.438778	1.21394	LRRK2	3.2	5.96046e-08
PTPRM	0.782871	4.08518	LRRK2	2.8	0.00011928
CXCL	0.00778853	0.205969	LRRK2	2.6	0.000488281
RELN	0.0532193	0.340909	LRRK2	2.5	0.00143242
SEMA5	0.0921188	0.419344	LRRK2	2.3	1.49012e-08
SLITRK	0.918743	11.7995	LRRK2	2.1	1.0554e-11
Netrin	8.07975	36.1822	LRRK2	1.8	1.0346e-11
L1CAM	0.0159925	0.241801	LRRK2	1.7	0.285049
SEMA6	1.26536	29.3946	LRRK2	1.6	9.29331e-07
CDH	6.36593	34.8685	LRRK2	1.6	1.15389e-08
CNTN	3.03927	31.8031	LRRK2	1.5	9.22554e-09
TAC	0.069258	0.374544	LRRK2	1.4	0.496094
GDF	0.618707	2.0828	LRRK2	1.4	5.38928e-09
SLIT	5.53083	34.6495	LRRK2	1.4	0.00437217
NOTCH	1.2933	29.6136	LRRK2	1.3	4.36561e-06
MPZ	1.49167	30.0515	LRRK2	1.3	7.59213e-06
NEGR	2.14195	30.9273	LRRK2	1.3	0.000446445
CD99	3.23464	32.022	LRRK2	1.3	8.54372e-06
NRG	8.17759	36.4011	LRRK2	1.2	3.56635e-10
PTPR	11.4766	36.839	LRRK2	1.2	7.82243e-07
PTN	21.8928	38.1528	LRRK2	1.2	0.000323891
ADGRL	28.3673	38.5907	LRRK2	1.2	3.31397e-06
ENHO	0.0243852	0.269268	LRRK2	1.1	0.614255
AGRN	0.0492501	0.332133	LRRK2	1.1	0.419708
SEMA4	0.143995	0.516002	LRRK2	1.1	0.0431671
CLDN	0.205894	0.632754	LRRK2	1.1	0
APP	1.1169	29.1756	LRRK2	1.1	0.147401
MK	7.34952	35.7443	LRRK2	1.1	0.0216807
NRXN	17.0867	37.2769	LRRK2	1.1	8.24112e-06
HH	0.0310984	0.288135	LRRK2	1	0.742188
CD46	0.0743333	0.384734	LRRK2	1	0.0407077
SEMA3	0.435234	1.20211	LRRK2	1	0.325096
NGL	0.759475	3.63467	LRRK2	1	0.529474
EPHB	1.09289	28.7377	LRRK2	1	0.040595
CypA	2.84932	31.3652	LRRK2	1	0.153355
JAM	4.55596	33.7737	LRRK2	1	0.183198
COLLAGEN	4.65983	33.9926	LRRK2	1	0.428588
NCAM	19.604	37.9338	LRRK2	1	0.0543868
ACTIVIN	0.0153042	0.239256	LRRK2	0.9	0.921715
EGF	0.0569951	0.349066	LRRK2	0.9	0.536909
MAG	0.107643	0.448644	LRRK2	0.9	0
PCDH	0.122028	0.475397	LRRK2	0.9	0.177843
THBS	0.279713	0.784934	LRRK2	0.9	0.179659
BMP	3.24499	32.241	LRRK2	0.9	0.00825493
CADM	6.80422	35.3064	LRRK2	0.9	0.454199
PROS	0.0406507	0.312233	LRRK2	0.8	0.00164973
UNC5	0.046799	0.326595	LRRK2	0.8	0.105398
GAP	0.396973	1.08238	LRRK2	0.8	0.0420714
LAMININ	3.91251	32.6789	LRRK2	0.8	0.00226689
GRN	0.124519	0.480007	LRRK2	0.7	4.07454e-10
FGF	0.174405	0.572614	LRRK2	0.7	0.0707822
NECTIN	0.211643	0.643975	LRRK2	0.7	0.000151265
EPHA	0.261118	0.744722	LRRK2	0.7	0.000707626
FN1	0.297824	0.825592	LRRK2	0.7	6.99488e-06
ADGRB	1.43722	29.8325	LRRK2	0.7	8.34893e-08
FLRT	0.00608796	0.196023	LRRK2	0.6	0.0204635
WNT	0.248217	0.717642	LRRK2	0.6	0.00119518
TGFb	0.0342435	0.296361	LRRK2	0.4	0.00232506
HSPG	0.00951903	0.214848	LRRK2	0.3	0.000184342
SPP1	0.0287325	0.281712	LRRK2	0.2	2.38419e-07
PSAP	0	0	LRRK2	0	0
