## Supplementary material for "Single-cell transcriptomic changes in oligodendroglial lineage cells derived from Parkinson’s disease patient-iPSCs with LRRK2-G2019S mutation": Table S11

### Sheet: Antibody list
Table S11: Overview of antibodies for ICC
Applied primary antibodies.
Epitope (clone)	Source	Origin	Dilution	Application
MBP (ab7349)	#Ab7349, Abcam	rat	1:4000	ICC
O4 (81)	#MAB345, Millipore	mouse	1:100	ICC
O4-APC (O4)	#130-118-978, Miltenyi Biotech	mouse	1:50	FACS
Applied secondary antibodies.
Epitope (clone)	Source	Origin	Dilution	Application
AlexaFluor 488 Goat Anti-Rat IgG (H+L)	#112-545-167, Jackson/Dianov	Goat	1:250	ICC
AlexaFluor488 Anti-Mouse	# 115-545-166, Jackson/Dianova	Goat	1:250	ICC
Cy3 Anti-Mouse IgG H+L	# 115-165-062, Jackson/Dianova	Goat	1:250	ICC
Cy3 Anti-Rat IgG H+L	#112-165-167, Jackson/Dianova	Goat	1:250	ICC
Applied antibodies for cilia stainings.
Target Protein	Company; Catalog number	Antibody species	Working dilution for immunofluorescence	Working dilution for immunoblotting
PDGFRα	R&D systems; AF-307-SP	Goat	1:500	N/A
ARL13B	Proteintech;17711-1-AP	Rabbit	1:500	N/A
gamma tubulin	Sigma-Aldrich; T6557	Mouse	1:500	N/A
DAPI	ROTI®Mount FluorCare DAPI	N/A	N/A	N/A
